# Ribosomal protein control of hematopoietic stem cell transformation through regulation of metabolism

**DOI:** 10.1101/2023.05.31.543132

**Authors:** Bryan Harris, Dinesh K. Singh, Billy Truong, Michele Rhodes, Rachael Price, Susan Shinton, Monika Verma, Bridget Aylward, Shawn P. Fahl, Shanna R. Sprinkle, Sarah Aminov, Minshi Wang, Yong Zhang, Jaqueline Perrigoue, Rachel Kessel, Suraj Peri, Joshua West, Orsi Giricz, Jacqueline Boultwood, Andrea Pellagatti, KH Ramesh, Cristina Montagna, Kith Pradhan, Jeffrey W. Tyner, Brian K. Kennedy, Michael Holinstat, Ulrich Steidl, Stephen Sykes, Amit Verma, David L. Wiest

## Abstract

We report here that expression of the ribosomal protein, RPL22, is frequently reduced in human myelodysplastic syndrome (MDS) and acute myelogenous leukemia (AML); and, reduced RPL22 expression is associated with worse outcomes. Mice null for Rpl22 display characteristics of an MDS-like syndrome and develop leukemia at an accelerated rate. Rpl22-deficient mice also display enhanced hematopoietic stem cell (HSC) self-renewal and obstructed differentiation potential, which arises not from reduced protein synthesis but from altered metabolism including increased fatty acid oxidation (FAO) and a striking induction of the stemness factor Lin28b in the resulting leukemia. Lin28b promotes a substantial increase in lipid content, upon which the survival of Rpl22-deficient leukemias depends. Altogether, these findings reveal that Rpl22 insufficiency enhances the leukemia potential of HSC through regulation of FAO and promotes leukemogenesis through Lin28b promotion of lipid synthesis.

**Highlights:**

- RPL22 insufficiency is observed in MDS/AML and is associated with reduced survival
- Rpl22-deficiency produces an MDS-like syndrome and facilitates leukemogenesis
- Rpl22-deficiency does not impair global protein synthesis by HSC
- Rpl22 controls leukemia survival through control of lipid synthesis

**eTOC:** Rpl22 controls the function and transformation potential of hematopoietic stem cells through regulation of lipid metabolism.
