## Supplementary table 2 for "Ribosomal protein control of hematopoietic stem cell transformation through regulation of metabolism": Harris et al., 2025 Table S2.xlsx

### Sheet: GO_Cellular_Component_2015_tabl
Term	Overlap	P-value	Adjusted P-value	Z-score	Combined Score	Genes
ribosomal subunit (GO:0044391)	25/135	1.21863e-12	4.54548e-10	-2.11393	45.4742	MRPS16;RPL31;RPLP1;MRPS33;MRPL12;MRPL41;MRPL42;RPS17;RPL18A;RPS3;RPL36;RPL37;RPS27A;RPS10;RPL39;RPL23;RPL22;MRPS21;GNB2L1;MRPL22;MRPL52;RPS26;RPS28;RPS27;RPS24
mitochondrial membrane (GO:0031966)	37/457	2.13603e-08	2.6558e-06	-2.33998	30.0424	COX7B;TOMM40;NDUFA11;NDUFA12;NDUFB5;ATP5A1;NDUFB3;MGST1;TIMM13;AK2;UQCR11;PHB;COX5B;MRPL12;HIGD1A;COX7C;BBC3;HK1;CHCHD3;ACADL;MPC2;COX8A;NDUFA8;NDUFA7;GPX4;APOOL;NDUFA3;GOT2;NDUFA1;CPT1C;LETM1;NDUFS6;NDUFS4;BAX;SFXN1;NAT8L;MICU1
cytosol (GO:0005829)	117/2529	9.44026e-09	1.76061e-06	-2.07855	27.5405	SERPINE2;RPL31;GDA;GIMAP4;ENO1;SRP14;ACTB;NUDT11;AS3MT;RPS17;ZFP36;RPL18A;SNRPD1;FTH1;MAGOH;NAMPT;RPL36;BANF1;RPL37;SNRPD3;RPL39;RPS10;ZBP1;MEF2C;EIF1AX;RPL23;RPL22;SARS;SDPR;SNRPG;SNRPF;S100A9;SNRPB;RBM8A;AK2;ALOX12;PMF1;SAMSN1;ANAPC10;CCNB2;UBB;UBC;PGK1;NDN;RSU1;SERF2;JUN;PDE2A;PLK1;UPF3B;EIF2S2;EIF2S1;LSM4;GNB2L1;RPS26;ARHGAP31;RPS28;LSM7;LSM6;RPS27;ARPC3;CHMP2A;UNC119;CALR;HNRNPC;RPS24;UBE2M;…
extracellular vesicular exosome (GO:0070062)	120/2717	7.58549e-08	7.07347e-06	-2.18591	25.923	RPL31;GDA;ITGA2B;ENO1;SRP14;MPO;ACTB;UBE2L3;FBL;RPS17;CHCHD3;SCP2;FTH1;NAMPT;BANF1;SNRPD3;B2M;RPS10;PHLDA3;PLS1;RPL23;RPL22;SLC6A13;KRT8;SARS;MIF;TUFM;NCL;FSCN1;S100A9;SNRPB;AK2;ENDOD1;ALOX12;PHB;DPP4;C7;UBB;UBC;CCDC30;PGK1;SERPINH1;APOE;RSU1;ELANE;S100A11;PROM2;HSPA9;GOT2;RAB27B;EIF2S1;GP5;GNB2L1;RPS26;RPS28;LSM6;ARPC3;CHMP2A;PLXNB2;PIN4;CALR;HNRNPC;UBE2M;YWHAE;IGHM;ARF1;CLIC4;ROBO4;TINAGL1;RPLP…
mitochondrial inner membrane (GO:0005743)	29/341	3.00712e-07	1.86943e-05	-2.26556	24.6658	COX7B;NDUFA11;NDUFB5;NDUFA12;NDUFB3;ATP5A1;MGST1;TIMM13;AK2;UQCR11;PHB;COX5B;HIGD1A;COX7C;CHCHD3;MPC2;COX8A;NDUFA8;NDUFA7;GPX4;APOOL;NDUFA3;GOT2;NDUFA1;LETM1;NDUFS6;NDUFS4;SFXN1;MICU1
small ribosomal subunit (GO:0015935)	13/62	9.63279e-08	7.18606e-06	-2.00951	23.7994	MRPS16;MRPS33;MRPS21;GNB2L1;RPS26;MRPL42;RPS28;RPS17;RPS27;RPS3;RPS27A;RPS10;RPS24
organelle inner membrane (GO:0019866)	29/360	8.48735e-07	4.52255e-05	-2.26845	22.6932	COX7B;NDUFA11;NDUFA12;NDUFB5;ATP5A1;NDUFB3;MGST1;TIMM13;AK2;UQCR11;PHB;COX5B;HIGD1A;COX7C;CHCHD3;MPC2;COX8A;NDUFA8;NDUFA7;GPX4;APOOL;NDUFA3;GOT2;NDUFA1;LETM1;NDUFS6;NDUFS4;SFXN1;MICU1
focal adhesion (GO:0005925)	28/352	1.66055e-06	7.13951e-05	-2.23106	21.3005	YWHAE;ARF1;RPL31;ITGB3;RPLP1;ITGA2B;NEXN;TENC1;ACTB;DPP4;RPS17;CSRP1;RPS3;RSU1;B2M;RPS10;HSPA9;NPM1;RPL23;RPL22;ANXA5;MARCKS;ARPC3;CD9;EVL;CALR;LIMS1;EPHA2
cell-substrate adherens junction (GO:0005924)	28/358	2.25514e-06	7.13951e-05	-2.22708	21.2625	YWHAE;ARF1;RPL31;ITGB3;RPLP1;ITGA2B;NEXN;TENC1;ACTB;DPP4;RPS17;CSRP1;RPS3;RSU1;B2M;RPS10;HSPA9;NPM1;RPL23;RPL22;ANXA5;MARCKS;ARPC3;CD9;EVL;CALR;LIMS1;EPHA2
cell-substrate junction (GO:0030055)	28/362	2.75437e-06	7.13951e-05	-2.14466	20.4756	YWHAE;ARF1;RPL31;ITGB3;RPLP1;ITGA2B;NEXN;TENC1;ACTB;DPP4;RPS17;CSRP1;RPS3;RSU1;B2M;RPS10;HSPA9;NPM1;RPL23;RPL22;ANXA5;MARCKS;ARPC3;CD9;EVL;CALR;EPHA2;LIMS1
mitochondrial membrane part (GO:0044455)	18/167	2.87112e-06	7.13951e-05	-2.03891	19.466	NDUFA8;NDUFA7;COX7B;TOMM40;NDUFA11;NDUFB5;NDUFA12;NDUFA3;NDUFB3;ATPIF1;ATP5A1;NDUFA1;NDUFS6;ATP5E;NDUFS4;PPIF;MICU1;TOMM5
NADH dehydrogenase complex (GO:0030964)	0.0385488	2.64452e-06	7.13951e-05	-1.91478	18.281	NDUFA8;NDUFA7;NDUFA11;NDUFB5;NDUFA12;NDUFS6;NDUFA3;NDUFB3;NDUFS4;NDUFA1
spliceosomal complex (GO:0005681)	17/151	3.17649e-06	7.29776e-05	-1.90304	18.1271	RBM25;HNRNPA3;RBM8A;USP39;LSM4;LSM7;LSM6;SNRPD1;MAGOH;HNRNPA2B1;SNRPG;PPIH;SNRPD3;HNRNPC;SNRPF;HNRNPA1;SNRPB
mitochondrial respiratory chain complex I (GO:0005747)	0.0385488	2.64452e-06	7.13951e-05	-1.88419	17.9889	NDUFA8;NDUFA7;NDUFA11;NDUFB5;NDUFA12;NDUFS6;NDUFA3;NDUFB3;NDUFS4;NDUFA1
adherens junction (GO:0005912)	29/405	7.44667e-06	0.000154312	-2.03364	17.8483	YWHAE;SYNM;ARF1;RPL31;ITGB3;RPLP1;ITGA2B;NEXN;TENC1;ACTB;DPP4;RPS17;CSRP1;RPS3;RSU1;B2M;RPS10;HSPA9;NPM1;RPL23;RPL22;ANXA5;MARCKS;ARPC3;CD9;EVL;CALR;EPHA2;LIMS1
respiratory chain complex I (GO:0045271)	0.0385488	2.64452e-06	7.13951e-05	-1.85111	17.6731	NDUFA8;NDUFA7;NDUFA11;NDUFB5;NDUFA12;NDUFS6;NDUFA3;NDUFB3;NDUFS4;NDUFA1
large ribosomal subunit (GO:0015934)	27364	3.32606e-06	7.29776e-05	-1.79143	17.064	MRPL52;MRPL41;RPL18A;RPL31;RPLP1;RPL23;RPL22;RPL36;RPL37;MRPL12;RPL39;MRPL22
anchoring junction (GO:0070161)	29/419	1.36215e-05	0.000267411	-2.02051	16.6222	YWHAE;SYNM;ARF1;RPL31;ITGB3;RPLP1;ITGA2B;NEXN;TENC1;ACTB;DPP4;RPS17;CSRP1;RPS3;RSU1;B2M;RPS10;HSPA9;NPM1;RPL23;RPL22;ANXA5;MARCKS;ARPC3;CD9;EVL;CALR;EPHA2;LIMS1
mitochondrion (GO:0005739)	62/1269	1.48435e-05	0.000276831	-1.98087	16.2275	YWHAE;CLIC4;NDUFA11;NDUFA12;DBI;ETFB;COX7C;MPO;BBC3;HK1;MRPL41;MRPL42;AS3MT;CHCHD3;SCP2;ACADL;MPC2;FTH1;NUDT19;KIF1B;COA5;TMEM14C;GPX1;GPX4;ATPIF1;MRPS23;MTUS1;TAP1;SARS;DYNLL1;CPT1C;TUFM;LARS2;OAS2;ETHE1;NDUFS4;PFDN2;UBIAD1;TOMM40;NDUFB5;MRPS33;ATP5A1;MGST1;TIMM13;PHB;COX5B;MRPL12;TMEM65;STAP1;HSPA9;NDUFA8;PTCD2;NDUFA3;GOT2;NDUFA1;GNB2L1;MRPL22;LETM1;NDUFAF2;BAX;PIN4;TOMM5
cytoplasmic vesicle part (GO:0044433)	26/363	2.21867e-05	0.000394077	-2.0177	15.8167	YWHAE;ITGB3;ITGA2B;F13A1;THBS1;UBB;UBC;TMED2;KIF1B;APOE;RPS27A;B2M;LDLR;SLC18A2;RAB8A;YWHAH;CD74;TGFB1;RAB27B;PPBP;F5;SELP;CD9;CALR;LTF;PF4
ribosome (GO:0005840)	16/166	3.63017e-05	0.00052079	-1.76125	13.3154	MRPS16;RPL31;RPL23;RPL22;MRPS23;MRPL39;MRPL12;MRPL35;RPS17;RPS27;RPL18A;RPS3;RPL36;RPL37;RPS10;RPS24
catalytic step 2 spliceosome (GO:0071013)	29526	3.41383e-05	0.000509343	-1.62165	12.296	HNRNPA3;RBM8A;SNRPD1;HNRNPA2B1;MAGOH;SNRPG;HNRNPC;SNRPF;SNRPD3;HNRNPA1;SNRPB
cytosolic part (GO:0044445)	17/198	7.97776e-05	0.00110211	-1.7789	12.1152	RPL31;RPLP1;RPL23;RPL22;ENO1;RPS26;RPS28;RPS17;RPS27;RPL18A;RPS3;RPL36;RPL37;RPS27A;RPS10;RPL39;RPS24
small nuclear ribonucleoprotein complex (GO:0030532)	14458	3.38333e-05	0.000509343	-1.53748	11.6578	LSM6;SNRPD1;SNRPG;PPIH;SNRPF;SNRPD3;LSM4;SNRPB
methylosome (GO:0034709)	42531	2.43166e-06	7.13951e-05	-1.15697	11.0459	PRMT5;SNRPD1;SNRPG;SNRPD3;SNRPF;SNRPB
cytosolic small ribosomal subunit (GO:0022627)	14458	3.38333e-05	0.000509343	-1.43053	10.8468	RPS26;RPS17;RPS28;RPS27;RPS3;RPS27A;RPS10;RPS24
cytoplasmic vesicle membrane (GO:0030659)	17/229	0.000399795	0.00438598	-1.67477	9.09288	YWHAE;CD74;ITGB3;ITGA2B;RAB27B;SELP;UBB;UBC;CD9;TMED2;KIF1B;RPS27A;B2M;LDLR;SLC18A2;RAB8A;YWHAH
nucleoplasm (GO:0005654)	49/1051	0.000375656	0.00424606	-1.64484	8.9837	CDKN1A;RORC;HMGB2;RORA;ACTB;HMGN5;SNRPD1;SUMO3;SUMO2;MAGOH;BANF1;SNRPD3;MEF2C;AEN;FOS;RAD23B;DUSP6;PSMA4;NCL;SNRPG;SNRPF;DNAJC8;SNRPB;RRN3;RBM8A;SATB1;TAF9;PHB;ANAPC10;CCNB2;UBB;PSMB2;PES1;UBC;E2F4;RPS27A;HNRNPA1;EGR1;HNRNPA3;JUN;NPM1;STAT1;MGMT;PLK1;UPF3B;ISG20;PSMC1;HNRNPA2B1;HNRNPC
oxidoreductase complex (GO:1990204)	32417	0.000320297	0.00373346	-1.49842	8.37681	NDUFA8;NDUFA7;NDUFA11;NDUFA12;NDUFB5;NDUFS6;NDUFA3;NDUFB3;NDUFS4;NDUFA1
cytosolic large ribosomal subunit (GO:0022625)	19207	0.000202573	0.00252494	-1.37226	8.20825	RPL18A;RPL31;RPL23;RPLP1;RPL22;RPL36;RPL37;RPL39
vesicle membrane (GO:0012506)	17/249	0.000965552	0.00947765	-1.62835	7.58621	YWHAE;CD74;ITGB3;ITGA2B;RAB27B;SELP;UBB;UBC;CD9;TMED2;KIF1B;RPS27A;B2M;LDLR;SLC18A2;RAB8A;YWHAH
methyltransferase complex (GO:0034708)	29830	0.000734587	0.00740543	-1.52208	7.46665	PRMT5;SNRPD1;TAF9;SNRPG;DPY30;SNRPD3;SNRPF;ACTB;SNRPB
vesicle lumen (GO:0031983)	28004	0.000482119	0.00499529	-1.38183	7.32269	TGFB1;F13A1;PPBP;APOE;CALR;THBS1;LTF;F5;PF4
cytoplasmic membrane-bounded vesicle lumen (GO:0060205)	28004	0.000482119	0.00499529	-1.35913	7.20238	TGFB1;F13A1;PPBP;APOE;CALR;THBS1;LTF;F5;PF4
nuclear body (GO:0016604)	14/210	0.00323729	0.0279137	-1.49572	5.35263	MEF2C;RBM25;NOP58;SATB1;SS18L1;NOLC1;ISG20;FBL;RSRC1;SUMO3;SARNP;SUMO2;SAP18;PPIH
external side of plasma membrane (GO:0009897)	13/191	0.00379912	0.0308059	-1.37575	4.78768	CD74;ROBO4;ITGA2B;ANXA5;THBS1;SELP;SELL;CD9;CALR;MS4A2;B2M;LDLR;CD244
secretory granule (GO:0030141)	12/176	0.00525481	0.0392009	-1.30433	4.22481	CPA3;TREML1;CAPZB;SERPINE2;CTSG;CALR;THBS1;MPO;ELANE;SLC18A2;CAMP;LTF
proteasome complex (GO:0000502)	23193	0.00281865	0.0250323	-1.0775	3.97336	UBXN1;PSMA4;PSMB2;PSMC1;SHFM1;POMP;RAD23B
side of membrane (GO:0098552)	14/235	0.00812063	0.0582499	-1.30561	3.71187	CD74;ROBO4;ITGA2B;ANXA5;THBS1;GEM;SELP;SELL;CD9;CALR;MS4A2;B2M;LDLR;CD244
platelet alpha granule lumen (GO:0031093)	17685	0.00329277	0.0279137	-0.859947	3.07744	TGFB1;F13A1;PPBP;THBS1;PF4;F5
mitochondrial matrix (GO:0005759)	12/208	0.0170264	0.102433	-1.12227	2.55714	LARS2;GPX1;ACADL;ALDH2;ATP5E;ETHE1;GOT2;ATP5A1;PDE2A;PPIF;PIN4;ETFB
secretory granule membrane (GO:0030667)	19876	0.00557427	0.0407686	-0.763117	2.44185	SELP;ITGB3;ITGA2B;TMED2;CD9;RAB27B
SMN-Sm protein complex (GO:0034719)	42506	0.000203078	0.00252494	-0.404675	2.42058	SNRPD1;SNRPG;SNRPD3;SNRPF;SNRPB
U12-type spliceosomal complex (GO:0005689)	42514	0.000991656	0.0094843	-0.514412	2.39619	SNRPD1;SNRPG;SNRPF;SNRPD3;SNRPB
cell surface (GO:0009986)	20/437	0.0244831	0.138367	-1.06515	2.10671	IGHM;CD74;CLIC4;TGFB1;ITGB3;ATPIF1;ITGA2B;BGN;MIF;THBS1;TREML1;DPP4;TNFSF4;P2RY1;PLXNB2;CALR;LDLR;ELANE;PROM2;EPHA2
spindle pole (GO:0000922)	23163	0.0109032	0.0726231	-0.789618	2.07075	PSRC1;PLK1;SBDS;UNC119;AUNIP;MAD2L1
centrosome (GO:0005813)	17/360	0.0284169	0.152326	-1.05531	1.98581	RANBP1;CLIC4;NPM1;CKAP2L;CETN3;PLK1;AAAS;DYNLL1;CCNB2;MARCKS;ARL2BP;IFT27;UNC119;NDN;AUNIP;DYNLRB1;RAB8A
secretory granule lumen (GO:0034774)	22798	0.0101808	0.0690444	-0.704944	1.88432	TGFB1;F13A1;PPBP;THBS1;F5;PF4
blood microparticle (GO:0072562)	9/161	0.0422368	0.201979	-0.915678	1.46471	IGHM;TGFB1;ITGA2B;ANXA5;F13A1;APOE;IGJ;ACTB;EIF2A
pore complex (GO:0046930)	28642	0.026456	0.147285	-0.591901	1.13372	TOMM40;C7;BAX;NUTF2;AAAS;MAD2L1
mitochondrial intermembrane space (GO:0005758)	18384	0.0163889	0.100214	-0.369692	0.850457	NDUFA8;SLMO2;ARL2BP;AK2;MICU1
nuclear speck (GO:0016607)	30834	0.0354785	0.176446	-0.488562	0.847528	MEF2C;RBM25;RSRC1;SARNP;SAP18;PPIH
endosomal part (GO:0044440)	10/200	0.0604411	0.252988	-0.604006	0.830155	SNX4;UBB;UBC;SLC9A9;RAB27B;LAMTOR2;RPS27A;B2M;LDLR;RAB8A
intermediate filament cytoskeleton (GO:0045111)	20210	0.0230779	0.132432	-0.369131	0.746268	SYNM;MRPS23;CETN3;HNRNPA1;PHLDB2
midbody (GO:0030496)	34121	0.0523611	0.238179	-0.433536	0.622008	CLIC4;PSRC1;ARL2BP;PLK1;GNB2L1;GEM
endosome membrane (GO:0010008)	9/175	0.0634827	0.257616	-0.419192	0.568544	SNX4;UBB;SLC9A9;UBC;RAB27B;RPS27A;B2M;LDLR;RAB8A
U1 snRNP (GO:0005685)	42504	0.000121351	0.00161657	-0.0843307	0.542032	SNRPD1;SNRPG;SNRPD3;SNRPF;SNRPB
nucleolus (GO:0005730)	56/1653	0.0752025	0.295269	-0.435801	0.53162	CDKN1A;RBM25;OLA1;DPY30;SRP14;FBL;HMGN5;SCP2;RPL36;SNRPD3;RPS10;RPL23;AEN;UTP11L;FOS;ETV4;RAD23B;PSRC1;ETHE1;NCL;SARNP;SBDS;PFDN2;RRN3;RBM8A;NDUFB5;POMP;TIMM13;NOLC1;AAAS;RPF1;PSMB2;ZMAT3;PES1;SAP18;HNRNPA1;LYAR;EXOSC1;EGR1;NPM1;NOP58;HOMER2;STAT1;PLK1;FOSL2;RPS26;ISG20;SELP;PSMC1;PDCD4;PIN4;HNRNPC;INTS9;RPS24;EIF3A;MPHOSPH6
spindle (GO:0005819)	34121	0.0523611	0.238179	-0.364707	0.523257	PSRC1;PLK1;PIN4;DYNLL1;GEM;MAD2L1
microtubule organizing center (GO:0005815)	17/427	0.0970044	0.353866	-0.464887	0.482941	RANBP1;CLIC4;NPM1;CKAP2L;CETN3;PLK1;AAAS;DYNLL1;CCNB2;MARCKS;ARL2BP;IFT27;UNC119;NDN;AUNIP;DYNLRB1;RAB8A
endocytic vesicle membrane (GO:0030666)	34486	0.054493	0.238481	-0.335944	0.481564	CD74;UBB;UBC;RPS27A;B2M;LDLR
organelle envelope lumen (GO:0031970)	21671	0.029542	0.153044	-0.232209	0.435863	NDUFA8;SLMO2;ARL2BP;AK2;MICU1
cytoplasmic membrane-bounded vesicle (GO:0016023)	19/492	0.102484	0.35868	-0.344003	0.352715	CPA3;SERPINE2;SPHK1;ITGB3;BGN;RAB27B;MPO;THBS1;TREML1;DPP4;CAPZB;TMED2;CTSG;CALR;ELANE;SLC18A2;CAMP;RAB8A;LTF
kinetochore (GO:0000776)	35947	0.0635406	0.257616	-0.207016	0.280773	SUMO3;SS18L1;PLK1;STRA13;DYNLL1;MAD2L1
organelle outer membrane (GO:0031968)	7/131	0.0817865	0.314498	-0.222215	0.257053	TOMM40;RETSAT;MGST1;BAX;CPT1C;HK1;BBC3
outer membrane (GO:0019867)	7/137	0.0970959	0.353866	-0.170953	0.177592	TOMM40;RETSAT;MGST1;BAX;CPT1C;HK1;BBC3
contractile fiber part (GO:0044449)	8/167	0.103982	0.35868	-0.137372	0.140851	MEF2C;ARF1;SYNM;GLRX3;CAPZB;S100A1;KRT8;NEXN
ribonucleoprotein granule (GO:0035770)	6/111	0.0986652	0.353866	-0.0645292	0.0670352	ZFP36;PSMA4;NCL;EIF4E;EIF2S1;ACTB
lamellipodium (GO:0030027)	6/111	0.0986652	0.353866	-0.0623854	0.0648082	DPP4;ARHGAP31;CAPZB;ARPC3;EVL;APBB1
cytoplasmic ribonucleoprotein granule (GO:0036464)	6/111	0.0986652	0.353866	-0.0417757	0.0433981	ZFP36;PSMA4;NCL;EIF4E;EIF2S1;ACTB
extracellular region (GO:0005576)	26/1585	0.999226	0.999226	4.88025	-0.00377881	TINAGL1;SERPINE2;PLEK;F13A1;CST7;THBS1;GLIPR1;C7;CASP1;CTSG;APOE;B2M;ELANE;CPA3;TGFB1;F2R;BGN;MIF;PPBP;IGJ;F5;CALR;S100A9;FGF11;PF4;LTF
integral component of organelle membrane (GO:0031301)	9/211	0.144776	0.457639	0.0166682	-0.0130291	CD74;DPM3;UBIAD1;PIGU;TOMM40;ST8SIA4;TAP1;CALR;MICU1
intracellular (GO:0005622)	11/730	0.991887	0.994553	4.79999	-0.0262172	NUDT11;CD74;CLIC4;ARHGAP31;PRKCSH;GDA;ANXA5;PLXNB2;NUTF2;CALR;MICU1
plasma membrane region (GO:0098590)	5/395	0.98538	0.990692	4.96653	-0.0464444	DPP4;F2R;P2RY1;CD9;RAB27B
lysosome (GO:0005764)	3/261	0.976091	0.986481	4.90359	-0.0667452	PRCP;MPO;LDLR
lytic vacuole (GO:0000323)	3/261	0.976091	0.986481	4.921	-0.0669822	PRCP;LDLR;MPO
vacuole (GO:0005773)	4/293	0.962548	0.98578	4.72222	-0.0676311	CD74;PRCP;LDLR;MPO
intermediate filament (GO:0005882)	2/196	0.972599	0.986481	5.01174	-0.0682173	SYNM;KRT8
transmembrane transporter complex (GO:1902495)	4/286	0.957224	0.98578	4.78397	-0.0685155	KCNJ5;CLIC4;MICU1;CPT1C
ubiquitin ligase complex (GO:0000151)	2/183	0.962848	0.98578	4.96049	-0.0710437	ANAPC10;UBE2L3
chromosomal region (GO:0098687)	1/124	0.968353	0.986481	5.28037	-0.0718737	SS18L1
basolateral plasma membrane (GO:0016323)	1/138	0.978547	0.986481	5.35779	-0.0729275	P2RY1
endoplasmic reticulum membrane (GO:0005789)	16/449	0.19688	0.569273	0.13638	-0.076836	PCYT1B;PIGU;RETSAT;RPN2;INSIG1;RPN1;MGST1;ALG3;TAP1;CPT1C;DHDDS;DPM3;G6PC3;DAD1;BAX;NAT8L
trans-Golgi network (GO:0005802)	1/120	0.964637	0.98578	5.46299	-0.0782405	DPY30
proton-transporting two-sector ATPase complex (GO:0016469)	12875	0.0207394	0.12118	0.039927	-0.084265	ATP5E;ATPIF1;ATP5A1;PPIF
Golgi apparatus (GO:0005794)	17/865	0.950071	0.981653	4.6812	-0.0866846	ATP8B4;PARM1;F2R;PDE2A;MTUS1;DPY30;FZD8;DBI;RAB27B;SGSM1;TMED2;NUCB1;PFDN2;APOE;CALR;B2M;LDLR
cullin-RING ubiquitin ligase complex (GO:0031461)	1/104	0.94489	0.980572	5.52946	-0.108483	ANAPC10
microtubule organizing center part (GO:0044450)	1/105	0.946397	0.980572	5.66826	-0.111206	CETN3
ion channel complex (GO:0034702)	4/258	0.928244	0.972571	4.66886	-0.129852	KCNJ5;CLIC4;MICU1;CPT1C
protein-DNA complex (GO:0032993)	35796	0.934923	0.974096	5.71571	-0.15001	H3F3B
keratin filament (GO:0045095)	35796	0.934923	0.974096	5.74715	-0.150835	KRT8
mitochondrial outer membrane (GO:0005741)	6/118	0.121089	0.395518	0.1901	-0.176329	TOMM40;MGST1;BAX;CPT1C;HK1;BBC3
cation channel complex (GO:0034703)	2/147	0.915499	0.964635	4.99883	-0.179983	KCNJ5;MICU1
proteinaceous extracellular matrix (GO:0005578)	4/239	0.899531	0.958643	4.40383	-0.186005	TGFB1;MAMDC2;BGN;CALR
cell-cell junction (GO:0005911)	6/335	0.90461	0.958937	4.52686	-0.189812	DPP4;CLIC4;CAPZB;KRT8;LIMS1;YWHAH
transporter complex (GO:1990351)	5/291	0.907519	0.958937	4.58247	-0.192143	KCNJ5;CLIC4;TIMM13;MICU1;CPT1C
synapse (GO:0045202)	4/243	0.906305	0.958937	4.58646	-0.192311	SERPINE2;F2R;APBB1;CPT1C
collagen trimer (GO:0005581)	33239	0.921003	0.967701	5.94978	-0.195343	C1QTNF6
dendrite (GO:0030425)	9/236	0.222067	0.587112	0.404382	-0.215349	UBXN1;STAT1;HOMER2;CCNG1;P2RY1;PDE2A;APOE;GNB2L1;RAB8A
microtubule (GO:0005874)	7/360	0.873817	0.945943	4.36474	-0.24256	PSRC1;PLK1;MTUS1;KIF1B;DYNLRB1;DYNLL1;TUBA8
Z disc (GO:0030018)	31898	0.104726	0.35868	0.237778	-0.243799	GLRX3;CAPZB;S100A1;KRT8;NEXN
receptor complex (GO:0043235)	5/272	0.874934	0.945943	4.43614	-0.246528	CD74;ITGB3;ITGA2B;CPT1C;LDLR
axon part (GO:0033267)	2/133	0.884871	0.951172	4.93174	-0.246883	BOC;SLC18A2
Golgi membrane (GO:0000139)	6/308	0.858259	0.942778	4.19002	-0.246893	CD74;ARF1;ST8SIA4;TMED2;B2M;RAB8A
transcription factor complex (GO:0005667)	5/268	0.866952	0.942778	4.30025	-0.253389	JUN;TAF9;FOS;E2F4;PMF1
nuclear transcription factor complex (GO:0044798)	29587	0.895815	0.957418	6.15938	-0.268026	TAF9
protein kinase complex (GO:1902911)	28856	0.889888	0.953817	6.13174	-0.28993	CDKN1A
sperm part (GO:0097223)	5/103	0.169826	0.514999	0.443358	-0.294208	CAPZB;AK2;IFT27;CALR;HK1
DNA packaging complex (GO:0044815)	28126	0.883626	0.951172	6.17158	-0.308949	H3F3B
nuclear chromatin (GO:0000790)	7/177	0.233339	0.601995	0.60965	-0.309401	JUN;MEF2C;STAT1;SATB1;HNRNPC;RUNX3;ACTB
late endosome (GO:0005770)	5/107	0.188134	0.55255	0.528272	-0.313377	CD74;PARM1;LAMTOR2;APOE;LDLR
synapse part (GO:0044456)	9/395	0.771856	0.919473	3.77086	-0.316582	ARF1;HOMER2;SPHK1;F2R;PDE2A;P2RY1;SLC18A2;ACTB;RAB8A
synaptic membrane (GO:0097060)	5/228	0.761637	0.916008	3.75259	-0.329215	ARF1;HOMER2;F2R;PDE2A;P2RY1
perinuclear region of cytoplasm (GO:0048471)	9/411	0.808817	0.919473	4.03406	-0.338679	CLIC4;OAS2;CCNG1;PDE2A;HMGB2;CALR;GNB2L1;MAD2L1;LIMS1
ciliary part (GO:0044441)	5/223	0.744884	0.912945	3.72862	-0.339603	CETN3;AK2;IFT27;RAB8A;HK1
cilium (GO:0005929)	5/243	0.806917	0.919473	4.04806	-0.339855	ARL2BP;CETN3;IFT27;RAB8A;PROM2
postsynaptic membrane (GO:0045211)	4/195	0.792377	0.919473	4.10563	-0.344688	ARF1;HOMER2;F2R;P2RY1
cell projection membrane (GO:0031253)	4/196	0.795581	0.919473	4.15241	-0.348616	DPP4;ITGB3;PLEK;RPS3
lysosomal membrane (GO:0005765)	4/196	0.795581	0.919473	4.15688	-0.34899	DPP4;CD74;MIOS;LAMTOR2
anchored component of membrane (GO:0031225)	3/150	0.788662	0.919473	4.20334	-0.352891	CD52;RGMB;ULBP1
membrane raft (GO:0045121)	4/200	0.808002	0.919473	4.22897	-0.355043	F2R;MS4A2;HK1;PROM2
apical plasma membrane (GO:0016324)	4/201	0.811009	0.919473	4.25257	-0.357024	DPP4;P2RY1;CD9;RAB27B
early endosome (GO:0005769)	3/141	0.753299	0.91388	4.06007	-0.365636	PARM1;APOE;LDLR
potassium channel complex (GO:0034705)	25934	0.862625	0.942778	6.28428	-0.370296	KCNJ5
DNA bending complex (GO:1990104)	25934	0.862625	0.942778	6.30169	-0.371321	H3F3B
integral component of endoplasmic reticulum membrane (GO:0030176)	34455	0.131467	0.419121	0.428212	-0.372371	CD74;DPM3;PIGU;TAP1;CALR
voltage-gated potassium channel complex (GO:0008076)	25569	0.858774	0.942778	6.32149	-0.372488	KCNJ5
nucleosome (GO:0000786)	25934	0.862625	0.942778	6.33136	-0.37307	H3F3B
centriole (GO:0005814)	26299	0.866371	0.942778	6.35731	-0.374599	CETN3
motile cilium (GO:0031514)	24838	0.850747	0.942778	6.37739	-0.375782	IFT27
heterochromatin (GO:0000792)	24838	0.850747	0.942778	6.40444	-0.377376	SATB1
ruffle (GO:0001726)	24838	0.850747	0.942778	6.48339	-0.382028	S100A11
SWI/SNF superfamily-type complex (GO:0070603)	24108	0.842266	0.942778	6.64162	-0.391352	MTA3
integral component of plasma membrane (GO:0005887)	27/1066	0.723827	0.893998	3.52735	-0.395245	ITGB3;PTGER3;ITGA2B;PHB;SLC7A1;EDA2R;P2RY1;LDLR;SLC18A2;PROM2;SLC14A1;CD52;GP1BB;SLC6A15;F2R;SLC6A13;NKG7;GP5;SELP;SELL;TNFSF4;SLCO2A1;CD9;PLXNB2;MS4A2;LGR4;EPHA2
peroxisome (GO:0005777)	2/109	0.807716	0.919473	4.85119	-0.407281	SCP2;NUDT19
primary cilium (GO:0072372)	36192	0.763749	0.916008	4.65621	-0.40849	CETN3;RAB8A
endocytic vesicle (GO:0030139)	35096	0.748957	0.912945	4.6627	-0.42468	DPP4;RAB8A
endoplasmic reticulum-Golgi intermediate compartment (GO:0005793)	17258	0.0490569	0.231623	0.291259	-0.426008	SERPINH1;TMED2;NUCB1;RGMB
extracellular space (GO:0005615)	35/1120	0.268705	0.607436	0.863888	-0.430655	IGHM;TINAGL1;SERPINE2;HMGB2;ENO1;THBS1;MPO;ACTB;C1QTNF6;NAMPT;SERPINH1;CTSG;APOE;B2M;RPL39;CAMP;S100A11;EIF2A;TGFB1;MTUS1;MIF;PPBP;UTP11L;IGJ;F5;SELP;TNFSF4;NUCB1;CD9;LTB;CALR;PKHD1L1;S100A9;LTF;PF4
chromosome, centromeric region (GO:0000775)	23377	0.833303	0.936211	6.61404	-0.435958	SS18L1
vacuolar part (GO:0044437)	7/285	0.682604	0.868685	3.35676	-0.472547	DPP4;CD74;MIOS;RPN2;HEXA;BGN;LAMTOR2
microtubule cytoskeleton (GO:0015630)	5/120	0.251885	0.604465	0.942836	-0.474634	CCNB2;CLIC4;PSRC1;PLK1;GAPDH
vacuolar membrane (GO:0005774)	5/208	0.689518	0.868685	3.47691	-0.489459	DPP4;CD74;MIOS;RPN2;LAMTOR2
actomyosin (GO:0042641)	22647	0.823833	0.928368	6.7285	-0.50011	FSCN1
chromatin (GO:0000785)	10/289	0.294199	0.608309	1.01108	-0.502582	JUN;MEF2C;HMGN5;STAT1;MAGED1;SATB1;HNRNPC;HMGN2;RUNX3;ACTB
Cajal body (GO:0015030)	42490	0.0129917	0.0821337	0.209446	-0.52349	ISG20;FBL;NOP58;NOLC1
microbody (GO:0042579)	3/123	0.668593	0.868685	3.73935	-0.526406	SCP2;NUDT19;MGST1
extracellular matrix (GO:0031012)	9/348	0.635783	0.837975	3.09395	-0.546908	TINAGL1;TGFB1;SERPINE2;MAMDC2;BGN;CTSG;APOE;CALR;THBS1
recycling endosome (GO:0055037)	21916	0.813827	0.919871	6.88248	-0.574839	SLC9A9
caveola (GO:0005901)	21186	0.803253	0.919473	6.85053	-0.575136	F2R
plasma membrane raft (GO:0044853)	21186	0.803253	0.919473	6.8869	-0.578189	F2R
coated pit (GO:0005905)	19725	0.780276	0.919473	6.88737	-0.578229	LDLR
actin filament bundle (GO:0032432)	20090	0.78626	0.919473	6.91026	-0.580151	FSCN1
calcium channel complex (GO:0034704)	20821	0.797744	0.919473	6.91412	-0.580474	MICU1
RNA polymerase II transcription factor complex (GO:0090575)	21186	0.803253	0.919473	6.98988	-0.586835	TAF9
stress fiber (GO:0001725)	19360	0.774126	0.919473	7.07039	-0.593594	FSCN1
lipid particle (GO:0005811)	19725	0.780276	0.919473	7.31985	-0.614538	GAPDH
inclusion body (GO:0016234)	18629	0.761305	0.916008	7.01548	-0.61547	GPX1
actin cytoskeleton (GO:0015629)	5/193	0.626558	0.831794	3.34597	-0.616227	MARCKS;CLIC4;CAPZB;ARPC3;FSCN1
endoplasmic reticulum lumen (GO:0005788)	4/154	0.624743	0.831794	3.39905	-0.626003	PRKCSH;SERPINH1;CALR;B2M
cell cortex (GO:0005938)	30348	0.675442	0.868685	4.5537	-0.641045	MARCKS;NCL
ionotropic glutamate receptor complex (GO:0008328)	17899	0.747758	0.912945	7.07261	-0.644175	CPT1C
synaptic vesicle (GO:0008021)	31444	0.693823	0.868685	4.60529	-0.648307	SPHK1;SLC18A2
Golgi lumen (GO:0005796)	31444	0.693823	0.868685	4.6085	-0.648759	TGFB1;BGN
chloride channel complex (GO:0034707)	18264	0.754624	0.91388	7.3517	-0.662068	CLIC4
extrinsic component of membrane (GO:0019898)	3/115	0.624714	0.831794	3.64031	-0.670437	ERRFI1;SERPINE2;APOE
protein acetyltransferase complex (GO:0031248)	31444	0.693823	0.868685	4.77158	-0.671716	TAF9;ACTB
coated vesicle membrane (GO:0030662)	24198	0.121943	0.395518	0.726862	-0.674208	CD74;B2M;LDLR;SLC18A2
filopodium (GO:0030175)	17533	0.7407	0.911818	7.33548	-0.677172	FSCN1
acetyltransferase complex (GO:1902493)	31444	0.693823	0.868685	4.82175	-0.678779	TAF9;ACTB
proton-transporting ATP synthase complex (GO:0045259)	42481	0.00428885	0.0333279	0.200959	-0.683533	ATP5E;ATPIF1;ATP5A1;PPIF
nuclear membrane (GO:0031965)	4/149	0.599402	0.813006	3.40689	-0.705282	RETSAT;MRPS23;AEN;AAAS
neuronal cell body (GO:0043025)	9/270	0.345764	0.626519	1.64951	-0.771271	UBXN1;TGFB1;HOMER2;BOC;CCNG1;APOE;GNB2L1;RAB8A;SLC18A2
mitochondrial small ribosomal subunit (GO:0005763)	42478	0.00264396	0.0240536	0.208755	-0.778128	MRPL42;MRPS16;MRPS33;MRPS21
leading edge membrane (GO:0031256)	34790	0.281375	0.608309	1.56906	-0.779934	ITGB3;PLEK;RPS3;EPHA2
histone acetyltransferase complex (GO:0000123)	28522	0.642834	0.844285	4.82173	-0.816151	TAF9;ACTB
nuclear chromosome part (GO:0044454)	10/327	0.431494	0.687809	2.25763	-0.844905	JUN;MEF2C;SFR1;STAT1;SATB1;SS18L1;PLK1;HNRNPC;RUNX3;ACTB
chromosome (GO:0005694)	6/166	0.324269	0.613972	1.76145	-0.859247	JUN;PES1;HMGB2;HMGB3;BANF1;HDAC8
cell body (GO:0044297)	10/315	0.387507	0.641802	1.96911	-0.873251	UBXN1;TGFB1;HOMER2;CCNG1;P2RY1;BOC;APOE;GNB2L1;SLC18A2;RAB8A
cytoplasmic side of membrane (GO:0098562)	16438	0.718321	0.890145	7.63821	-0.888864	GEM
extrinsic component of plasma membrane (GO:0019897)	19054	0.187025	0.55255	1.50056	-0.890148	ERRFI1;SERPINE2;APOE
mitochondrial proton-transporting ATP synthase complex (GO:0005753)	42481	0.00428885	0.0333279	0.265586	-0.903354	ATP5E;ATPIF1;ATP5A1;PPIF
microtubule associated complex (GO:0005875)	5/138	0.346943	0.626519	1.94838	-0.911019	YWHAE;SNX4;KIF1B;DYNLRB1;DYNLL1
histone deacetylase complex (GO:0000118)	18688	0.180185	0.542009	1.53007	-0.937123	SAP18;HDAC8;MTA3
cell cortex part (GO:0044448)	3/105	0.564533	0.777014	3.72812	-0.94059	CAPZB;EXOC4;ACTB
microvillus (GO:0005902)	22341	0.251089	0.604465	1.90365	-0.95832	CLIC4;TGFB1;PROM2
phagocytic vesicle (GO:0045335)	16072	0.710441	0.883315	7.79081	-0.966629	RAB8A
axon (GO:0030424)	5/161	0.470205	0.704363	2.78931	-0.977545	TGFB1;STAT1;SPHK1;PDE2A;ACTB
site of polarized growth (GO:0030427)	3/102	0.545374	0.764754	3.67337	-0.985201	BOC;CALM3;APBB1
presynaptic membrane (GO:0042734)	16072	0.710441	0.883315	7.94396	-0.985631	PDE2A
peroxisomal part (GO:0044439)	25965	0.592929	0.807163	4.61401	-0.988457	SCP2;MGST1
nuclear pore (GO:0005643)	22706	0.258415	0.604465	1.96917	-0.9913	NUTF2;AAAS;MAD2L1
transport vesicle (GO:0030133)	22706	0.258415	0.604465	1.97351	-0.993488	BGN;RAB27B;RAB8A
microbody part (GO:0044438)	25965	0.592929	0.807163	4.66632	-0.999663	SCP2;MGST1
ciliary basal body (GO:0036064)	25965	0.592929	0.807163	4.66748	-0.999912	CETN3;RAB8A
organelle envelope (GO:0031967)	4/123	0.453111	0.697108	2.81035	-1.01402	RANBP1;GPX4;PTGER3;AAAS
envelope (GO:0031975)	4/123	0.453111	0.697108	2.83078	-1.02139	RANBP1;GPX4;PTGER3;AAAS
growth cone (GO:0030426)	36220	0.525735	0.751338	3.59901	-1.02896	BOC;CALM3;APBB1
postsynaptic density (GO:0014069)	35855	0.519086	0.747564	3.56237	-1.03642	P2RY1;RAB8A;ACTB
clathrin-coated vesicle membrane (GO:0030665)	17593	0.160107	0.493553	1.48121	-1.04592	CD74;LDLR;SLC18A2
ruffle membrane (GO:0032587)	17958	0.166722	0.509733	1.55302	-1.04653	ITGB3;PLEK;RPS3
organellar small ribosomal subunit (GO:0000314)	42478	0.00264396	0.0240536	0.281564	-1.04952	MRPL42;MRPS16;MRPS33;MRPS21
sarcolemma (GO:0042383)	23071	0.26577	0.604465	2.13467	-1.07462	BGN;KRT8;ALOX12
exon-exon junction complex (GO:0035145)	42480	0.00368023	0.030505	0.320213	-1.1175	RBM8A;MAGOH;UPF3B;SAP18
histone methyltransferase complex (GO:0035097)	24167	0.28797	0.608309	2.27286	-1.12977	TAF9;DPY30;ACTB
nuclear envelope (GO:0005635)	4/110	0.373691	0.63647	2.51465	-1.13617	RANBP1;GPX4;PTGER3;AAAS
cytoplasmic side of plasma membrane (GO:0009898)	15342	0.694017	0.868685	8.10519	-1.141	GEM
lysosomal lumen (GO:0043202)	24532	0.295404	0.608309	2.31544	-1.15094	CD74;HEXA;BGN
peroxisomal membrane (GO:0005778)	15342	0.694017	0.868685	8.23686	-1.15954	MGST1
microbody membrane (GO:0031903)	15342	0.694017	0.868685	8.28451	-1.16625	MGST1
trans-Golgi network membrane (GO:0032588)	15342	0.694017	0.868685	8.40056	-1.18258	CD74
nonmotile primary cilium (GO:0031513)	24504	0.56216	0.776614	4.77544	-1.20729	CETN3;RAB8A
terminal bouton (GO:0043195)	14246	0.667621	0.868685	8.75899	-1.23304	SLC18A2
PML body (GO:0016605)	24898	0.30285	0.608309	2.49244	-1.23892	ISG20;SATB1;SUMO2
apical part of cell (GO:0045177)	31837	0.4429	0.68834	3.31803	-1.23919	CLIC4;HOMER2;MGST1
vacuolar lumen (GO:0005775)	25628	0.317765	0.608309	2.53229	-1.25873	CD74;HEXA;BGN
transcriptional repressor complex (GO:0017053)	25628	0.317765	0.608309	2.5693	-1.27713	JUN;MTA3;ELANE
coated vesicle (GO:0030135)	27454	0.355049	0.626519	2.82312	-1.32003	TMED2;RAB27B;RAB8A
nuclear matrix (GO:0016363)	23408	0.538014	0.75728	4.82303	-1.34091	CLIC4;SATB1
nuclear ubiquitin ligase complex (GO:0000152)	13881	0.658328	0.861601	9.09584	-1.35494	ANAPC10
transport vesicle membrane (GO:0030658)	15036	0.116362	0.391019	1.5968	-1.49939	CD74;B2M;SLC18A2
clathrin-coated vesicle (GO:0030136)	20852	0.478214	0.710652	4.8745	-1.66499	RAB27B;RAB8A
sarcoplasmic reticulum (GO:0016529)	14671	0.11053	0.374798	1.70577	-1.67398	S100A1;CALR;THBS1
nuclear chromosome (GO:0000228)	20852	0.478214	0.710652	4.93696	-1.68633	JUN;HDAC8
peroxisomal matrix (GO:0005782)	12785	0.628863	0.831794	9.39649	-1.73055	SCP2
nuclear heterochromatin (GO:0005720)	12785	0.628863	0.831794	9.43259	-1.7372	SATB1
microbody lumen (GO:0031907)	12785	0.628863	0.831794	9.48183	-1.74627	SCP2
acrosomal vesicle (GO:0001669)	19391	0.44199	0.68834	4.74084	-1.77057	CAPZB;CALR
nucleolar part (GO:0044452)	14305	0.104815	0.35868	1.74513	-1.78933	FBL;NOP58;PES1
dynein complex (GO:0030286)	14305	0.104815	0.35868	1.7804	-1.82548	SNX4;DYNLRB1;DYNLL1
kinesin complex (GO:0005871)	19391	0.44199	0.68834	4.94378	-1.84636	YWHAE;KIF1B
intercellular bridge (GO:0045171)	12844	0.0832082	0.316701	1.61535	-1.85732	UNC119;SRP14;RBM44
DNA repair complex (GO:1990391)	12055	0.607826	0.821446	9.52673	-1.87381	RAD23B
ER to Golgi transport vesicle membrane (GO:0012507)	10990	0.215039	0.587112	3.53481	-1.88243	CD74;B2M
mitotic spindle (GO:0072686)	42457	0.0508152	0.236926	1.32701	-1.9109	DYNLL1;GEM;MAD2L1
MHC protein complex (GO:0042611)	42429	0.205036	0.583804	3.6023	-1.93873	CD74;B2M
cortical cytoskeleton (GO:0030863)	18295	0.413934	0.665505	4.85111	-1.97541	CAPZB;ACTB
clathrin-coated endocytic vesicle membrane (GO:0030669)	11355	0.225086	0.587112	3.78797	-2.01725	CD74;LDLR
late endosome membrane (GO:0031902)	42429	0.205036	0.583804	3.77598	-2.03219	SLC9A9;RAB27B
sarcomere (GO:0030017)	11355	0.225086	0.587112	3.85537	-2.05314	MEF2C;ARF1
integral component of lumenal side of endoplasmic reticulum membrane (GO:0071556)	42428	0.195086	0.568493	3.66277	-2.06861	CD74;CALR
cytoplasmic mRNA processing body (GO:0000932)	18295	0.413934	0.665505	5.0833	-2.06996	PSMA4;EIF4E
integrin complex (GO:0008305)	11355	0.225086	0.587112	3.89424	-2.07384	ITGB3;ITGA2B
intercalated disc (GO:0014704)	13547	0.285771	0.608309	4.18445	-2.07998	CAPZB;YWHAH
virion part (GO:0044423)	12086	0.245272	0.604465	4.13364	-2.08092	HNRNPC;LARP1B
protein complex involved in cell adhesion (GO:0098636)	11355	0.225086	0.587112	3.93274	-2.09434	ITGB3;ITGA2B
cell-cell contact zone (GO:0044291)	16103	0.35586	0.626519	4.534	-2.11999	CAPZB;YWHAH
condensed chromosome (GO:0000793)	17564	0.394844	0.645952	4.90141	-2.14206	PES1;HMGB2
rough endoplasmic reticulum (GO:0005791)	12816	0.265522	0.604465	4.26294	-2.14601	RPN2;RPN1
integral component of mitochondrial membrane (GO:0032592)	13547	0.285771	0.608309	4.38529	-2.17981	TOMM40;MICU1
neuromuscular junction (GO:0031594)	17199	0.385194	0.641802	4.9359	-2.18895	SERPINE2;F2R
COP9 signalosome (GO:0008180)	12816	0.265522	0.604465	4.35142	-2.19055	ATP5A1;DYNLL1
plasma lipoprotein particle (GO:0034358)	13912	0.295877	0.608309	4.43721	-2.20562	APOE;LDLR
protein-lipid complex (GO:0032994)	14642	0.31602	0.608309	4.48566	-2.2297	APOE;LDLR
Golgi-associated vesicle (GO:0005798)	42458	0.0549849	0.238481	1.56549	-2.24408	TMED2;RAB27B;RAB8A
anchored component of plasma membrane (GO:0046658)	14642	0.31602	0.608309	4.52902	-2.25125	RGMB;ULBP1
spindle microtubule (GO:0005876)	16103	0.35586	0.626519	4.85704	-2.27104	PSRC1;PLK1
early endosome membrane (GO:0031901)	14277	0.305962	0.608309	4.57593	-2.27457	SNX4;B2M
cytoplasmic stress granule (GO:0010494)	11749	0.0684296	0.271994	1.75283	-2.28214	ZFP36;EIF2S1;EIF4E
integral component of Golgi membrane (GO:0030173)	15738	0.345969	0.626519	4.95882	-2.31863	UBIAD1;ST8SIA4
nucleoid (GO:0009295)	15373	0.336028	0.624349	4.99274	-2.35181	HSPA9;TUFM
mitochondrial nucleoid (GO:0042645)	14642	0.31602	0.608309	4.74795	-2.36007	HSPA9;TUFM
polysome (GO:0005844)	42427	0.185201	0.55255	4.06788	-2.41312	CALR;EIF2S1
cytoplasmic dynein complex (GO:0005868)	42454	0.0392822	0.192793	1.51645	-2.49628	SNX4;DYNLRB1;DYNLL1
immunological synapse (GO:0001772)	42398	0.562116	0.776614	10.1241	-2.5595	CD37
alpha-amino-3-hydroxy-5-methyl-4-isoxazolepropionic acid selective glutamate receptor complex (GO:0032281)	42397	0.549882	0.768187	10.0995	-2.66346	CPT1C
SAGA-type complex (GO:0070461)	42398	0.562116	0.776614	10.8286	-2.73759	TAF9
MLL1/2 complex (GO:0044665)	42396	0.537307	0.75728	10.7628	-2.99229	TAF9
MLL1 complex (GO:0071339)	42396	0.537307	0.75728	10.8262	-3.00992	TAF9
mitochondrial ribosome (GO:0005761)	42424	0.156047	0.485046	4.17289	-3.01914	MRPL39;MRPL35
respiratory chain (GO:0070469)	42452	0.0324302	0.165705	1.68572	-3.03015	COX7B;UQCR11;HIGD1A
extrinsic component of cytoplasmic side of plasma membrane (GO:0031234)	42395	0.524381	0.751338	10.7464	-3.07239	ERRFI1
organellar ribosome (GO:0000313)	42424	0.156047	0.485046	4.24764	-3.07322	MRPL39;MRPL35
spindle midzone (GO:0051233)	42451	0.0292608	0.153044	1.64422	-3.08626	PLK1;UNC119;GEM
phagocytic vesicle membrane (GO:0030670)	42394	0.511096	0.73891	10.2673	-3.10667	B2M
euchromatin (GO:0000791)	42396	0.537307	0.75728	11.2427	-3.12572	JUN
photoreceptor connecting cilium (GO:0032391)	42394	0.511096	0.73891	10.9115	-3.30159	CETN3
recycling endosome membrane (GO:0055038)	42394	0.511096	0.73891	11.4332	-3.45944	RAB8A
high-density lipoprotein particle (GO:0034364)	42394	0.511096	0.73891	11.7468	-3.55435	APOE
Golgi stack (GO:0005795)	42394	0.511096	0.73891	11.9656	-3.62054	RAB27B
germ cell nucleus (GO:0043073)	42394	0.511096	0.73891	12.0712	-3.65249	MARCKS
preribosome (GO:0030684)	42448	0.0207923	0.12118	1.74452	-3.68177	PES1;PIN4;UTP11L
costamere (GO:0043034)	42421	0.127915	0.411312	4.41186	-3.9195	SYNM;KRT8
multivesicular body (GO:0005771)	42392	0.483404	0.715514	12.1643	-4.07203	CD74
pigment granule (GO:0048770)	42391	0.468977	0.704363	11.9438	-4.18584	ITGB3
melanosome (GO:0042470)	42391	0.468977	0.704363	12.0658	-4.2286	ITGB3
synaptic vesicle membrane (GO:0030672)	42391	0.468977	0.704363	12.3231	-4.31876	SLC18A2
anaphase-promoting complex (GO:0005680)	42391	0.468977	0.704363	12.8693	-4.51019	ANAPC10
transcription factor TFIID complex (GO:0005669)	42391	0.468977	0.704363	12.9442	-4.53643	TAF9
endocytic vesicle lumen (GO:0071682)	42445	0.0138881	0.0863377	1.93642	-4.74323	CALR;APOE;LTF
exosome (RNase complex) (GO:0000178)	42420	0.11883	0.392245	5.07291	-4.74758	EXOSC1;MPHOSPH6
nuclear euchromatin (GO:0005719)	42390	0.454148	0.697108	13.4699	-4.86016	JUN
proteasome core complex (GO:0005839)	42420	0.11883	0.392245	5.19634	-4.86309	PSMA4;PSMB2
very-low-density lipoprotein particle (GO:0034361)	42389	0.438906	0.68834	13.6302	-5.09049	APOE
proton-transporting two-sector ATPase complex, catalytic domain (GO:0033178)	42417	0.092676	0.349173	4.88162	-5.13638	ATP5E;ATP5A1
triglyceride-rich lipoprotein particle (GO:0034385)	42389	0.438906	0.68834	13.7897	-5.15009	APOE
intraciliary transport particle B (GO:0030992)	42389	0.438906	0.68834	13.8209	-5.16173	IFT27
nuclear transcriptional repressor complex (GO:0090568)	42388	0.42324	0.677548	13.2837	-5.17101	MTA3
neuronal postsynaptic density (GO:0097481)	42387	0.407138	0.660271	13.0952	-5.43586	P2RY1
organellar large ribosomal subunit (GO:0000315)	42444	0.0119311	0.0767294	2.30649	-5.92185	MRPL41;MRPL52;MRPL12
MHC class II protein complex (GO:0042613)	42387	0.407138	0.660271	14.3446	-5.95452	CD74
eukaryotic translation initiation factor 3 complex (GO:0005852)	42386	0.390587	0.641802	13.6157	-6.03824	EIF3A
mitochondrial large ribosomal subunit (GO:0005762)	42444	0.0119311	0.0767294	2.40185	-6.16668	MRPL41;MRPL52;MRPL12
translation preinitiation complex (GO:0070993)	42385	0.373576	0.63647	14.0414	-6.34414	EIF3A
H4/H2A histone acetyltransferase complex (GO:0043189)	42385	0.373576	0.63647	14.1818	-6.40761	ACTB
WASH complex (GO:0071203)	42386	0.390587	0.641802	14.489	-6.42553	CAPZB
eukaryotic 43S preinitiation complex (GO:0016282)	42385	0.373576	0.63647	14.3623	-6.48913	EIF3A
NuRD complex (GO:0016581)	42386	0.390587	0.641802	14.6472	-6.49568	MTA3
H4 histone acetyltransferase complex (GO:1902562)	42385	0.373576	0.63647	14.4308	-6.52008	ACTB
dystrophin-associated glycoprotein complex (GO:0016010)	42386	0.390587	0.641802	14.755	-6.54349	KRT8
CHD-type complex (GO:0090545)	42386	0.390587	0.641802	14.8703	-6.59463	MTA3
exocyst (GO:0000145)	42385	0.373576	0.63647	14.8986	-6.73148	EXOC4
proteasome accessory complex (GO:0022624)	42386	0.390587	0.641802	15.5938	-6.91547	PSMC1
integral component of mitochondrial outer membrane (GO:0031307)	42385	0.373576	0.63647	15.3152	-6.91968	TOMM40
sperm principal piece (GO:0097228)	42415	0.0763324	0.296583	5.72621	-6.95979	IFT27;HK1
eukaryotic 48S preinitiation complex (GO:0033290)	42384	0.356091	0.626519	15.0889	-7.05521	EIF3A
NuA4 histone acetyltransferase complex (GO:0035267)	42384	0.356091	0.626519	15.1869	-7.10104	ACTB
platelet alpha granule (GO:0031091)	42442	0.00852235	0.0588674	2.59216	-7.34222	TREML1;SERPINE2;THBS1
mitochondrial respiratory chain (GO:0005746)	42383	0.338119	0.624349	15.8116	-7.448	COX7B
transcription factor TFTC complex (GO:0033276)	42383	0.338119	0.624349	15.8478	-7.46504	TAF9
interstitial matrix (GO:0005614)	42384	0.356091	0.626519	16.1303	-7.54215	MAMDC2
cyclin-dependent protein kinase holoenzyme complex (GO:0000307)	42383	0.338119	0.624349	16.1902	-7.62634	CDKN1A
Fanconi anaemia nuclear complex (GO:0043240)	42384	0.356091	0.626519	16.7499	-7.83186	STRA13
U4 snRNP (GO:0005687)	42499	2.33697e-05	0.000396222	1.00111	-7.84223	SNRPD1;SNRPG;SNRPD3;SNRPF;SNRPB
axonal growth cone (GO:0044295)	42382	0.319648	0.608309	15.8217	-7.86454	BOC
M band (GO:0031430)	42383	0.338119	0.624349	16.7462	-7.88822	S100A1
microvillus membrane (GO:0031528)	42380	0.281148	0.608309	16.0898	-7.99781	ITGB3
filopodium membrane (GO:0031527)	42382	0.319648	0.608309	16.358	-8.1311	ITGB3
low-density lipoprotein particle (GO:0034362)	42414	0.0685455	0.271994	6.26221	-8.15323	APOE;LDLR
condensed chromosome outer kinetochore (GO:0000940)	42381	0.300662	0.608309	16.5125	-8.20791	PLK1
nuclear outer membrane (GO:0005640)	42382	0.319648	0.608309	16.8615	-8.38138	RETSAT
chylomicron (GO:0042627)	42382	0.319648	0.608309	17.1938	-8.54658	APOE
RNA cap binding complex (GO:0034518)	42413	0.0610426	0.252988	6.23862	-8.57446	EIF4E2;EIF4E
MHC class I protein complex (GO:0042612)	42382	0.319648	0.608309	17.332	-8.61524	B2M
proteasome regulatory particle (GO:0005838)	42381	0.300662	0.608309	17.3443	-8.62135	PSMC1
transcription export complex (GO:0000346)	42382	0.319648	0.608309	17.4711	-8.68441	SARNP
integrator complex (GO:0032039)	42413	0.0610426	0.252988	6.32706	-8.696	SHFM1;INTS9
STAGA complex (GO:0030914)	42382	0.319648	0.608309	17.5533	-8.72526	TAF9
basal part of cell (GO:0045178)	42381	0.300662	0.608309	17.6035	-8.75021	PRCP
small nucleolar ribonucleoprotein complex (GO:0005732)	42442	0.00852235	0.0588674	3.09966	-8.77968	FBL;NOP58;NOP10
trans-Golgi network transport vesicle (GO:0030140)	42413	0.0610426	0.252988	6.51285	-8.95136	RAB27B;RAB8A
ciliary transition zone (GO:0035869)	42382	0.319648	0.608309	18.1229	-9.00838	CETN3
endosome lumen (GO:0031904)	42381	0.300662	0.608309	18.1653	-9.02946	B2M
RISC complex (GO:0016442)	42379	0.26109	0.604465	18.0363	-9.07967	EIF4E
condensed chromosome, centromeric region (GO:0000779)	42380	0.281148	0.608309	18.4722	-9.18202	SS18L1
perinuclear endoplasmic reticulum (GO:0097038)	42379	0.26109	0.604465	18.2575	-9.19102	DBI
RNAi effector complex (GO:0031332)	42379	0.26109	0.604465	18.3666	-9.24596	EIF4E
sperm midpiece (GO:0097225)	42379	0.26109	0.604465	18.3954	-9.26043	IFT27
chromatoid body (GO:0033391)	42381	0.300662	0.608309	18.7088	-9.29961	EIF4E
prefoldin complex (GO:0016272)	42379	0.26109	0.604465	18.5781	-9.35244	PFDN2
cohesin complex (GO:0008278)	42381	0.300662	0.608309	18.8295	-9.35963	MTA3
phagocytic cup (GO:0001891)	42380	0.281148	0.608309	18.8881	-9.38877	GNB2L1
specific granule (GO:0042581)	42412	0.0538455	0.238481	6.59609	-9.45527	CAMP;LTF
small-subunit processome (GO:0032040)	42379	0.26109	0.604465	18.9041	-9.51653	UTP11L
dense core granule (GO:0031045)	42378	0.240475	0.601995	18.9764	-9.63067	SLC18A2
mRNA cap binding complex (GO:0005845)	42412	0.0538455	0.238481	6.8676	-9.84447	EIF4E2;EIF4E
F-actin capping protein complex (GO:0008290)	42378	0.240475	0.601995	20.167	-10.2349	CAPZB
spindle pole centrosome (GO:0031616)	42378	0.240475	0.601995	20.2574	-10.2808	NPM1
Set1C/COMPASS complex (GO:0048188)	42378	0.240475	0.601995	20.3044	-10.3046	DPY30
MLL5-L complex (GO:0070688)	42377	0.219286	0.587112	19.4382	-10.3516	ACTB
fibrinogen complex (GO:0005577)	42377	0.219286	0.587112	19.854	-10.573	THBS1
autophagic vacuole membrane (GO:0000421)	42379	0.26109	0.604465	21.0917	-10.6178	RPN2
Arp2/3 protein complex (GO:0005885)	42377	0.219286	0.587112	20.4072	-10.8677	ARPC3
eukaryotic translation initiation factor 4F complex (GO:0016281)	42378	0.240475	0.601995	21.5729	-10.9484	EIF4E
nucleotide-excision repair complex (GO:0000109)	42377	0.219286	0.587112	20.6758	-11.0107	RAD23B
proteasome core complex, alpha-subunit complex (GO:0019773)	42377	0.219286	0.587112	21.115	-11.2445	PSMA4
condensed nuclear chromosome, centromeric region (GO:0000780)	42377	0.219286	0.587112	21.2475	-11.3151	SS18L1
zymogen granule membrane (GO:0042589)	42410	0.040461	0.196	7.48847	-12.2035	TMED2;RAB27B
mitochondrial outer membrane translocase complex (GO:0005742)	42409	0.0343222	0.173003	8.76362	-15.3753	TOMM40;TOMM5
oligosaccharyltransferase complex (GO:0008250)	42439	0.00462277	0.0351896	4.75012	-15.8987	RPN2;DAD1;RPN1
platelet alpha granule membrane (GO:0031092)	42468	0.000221743	0.00266807	2.72661	-16.159	SELP;ITGB3;ITGA2B;CD9
viral nucleocapsid (GO:0019013)	42408	0.0285867	0.152326	9.3336	-17.5633	HNRNPC;LARP1B
immunoglobulin complex (GO:0019814)	42408	0.0285867	0.152326	9.93576	-18.6964	IGHM;IGJ
