## Supplementary table 4 for "Ribosomal protein control of hematopoietic stem cell transformation through regulation of metabolism": Harris et al., 2025 Table S4.xlsx

### Sheet: Sheet1
Gene	Log2FC	AdjP	Lin28b	Let7	category	isSig
Kif21a	6.63139	9.84591e-20	Yes	No	Lin28b only	TRUE
Peg10	6.22595	0.00212328	Yes	Yes	Both	TRUE
Ghr	6.07019	6.68375e-18	No	Yes	Let-7-5p only	TRUE
Lin28b	4.99657	2.31072e-05	No	Yes	Let-7-5p only	TRUE
Fzd3	4.93211	1.67642e-20	No	Yes	Let-7-5p only	TRUE
Col4a5	4.50045	1.31433e-05	No	Yes	Let-7-5p only	TRUE
Synm	4.44549	2.04053e-06	Yes	No	Lin28b only	TRUE
Adamts5	4.26816	2.3912e-06	No	Yes	Let-7-5p only	TRUE
Osbpl10	4.20501	1.80244e-05	Yes	No	Lin28b only	TRUE
Wwtr1	3.97689	2.66635e-13	Yes	No	Lin28b only	TRUE
Dock1	3.7384	3.38579e-55	Yes	No	Lin28b only	TRUE
Rgs9bp	3.6603	1.03454e-16	No	Yes	Let-7-5p only	TRUE
Cxadr	3.57987	1.20204e-26	Yes	No	Lin28b only	TRUE
Unc13b	3.28515	5.5663e-18	Yes	No	Lin28b only	TRUE
Fgf11	3.24635	8.65736e-27	No	Yes	Let-7-5p only	TRUE
Skida1	3.21842	7.2868e-37	No	Yes	Let-7-5p only	TRUE
Afp	3.1818	7.55719e-09	Yes	No	Lin28b only	TRUE
Hebp2	3.16227	7.77258e-07	Yes	No	Lin28b only	TRUE
Trpm6	3.13878	2.17555e-07	No	Yes	Let-7-5p only	TRUE
Cgnl1	3.08182	1.59428e-21	No	Yes	Let-7-5p only	TRUE
Hook1	3.05988	3.57895e-06	No	Yes	Let-7-5p only	TRUE
Krt18	3.03436	1.02801e-13	Yes	No	Lin28b only	TRUE
Psors1c2	3.03068	0.0343595	No	Yes	Let-7-5p only	TRUE
Dhcr24	3.03003	1.60858e-20	Yes	No	Lin28b only	TRUE
Cdcp1	3.01982	1.52883e-10	Yes	No	Lin28b only	TRUE
Panx2	2.97118	6.37432e-14	No	Yes	Let-7-5p only	TRUE
Igf1	2.7915	4.25297e-09	No	Yes	Let-7-5p only	TRUE
Nynrin	2.78231	1.29213e-19	No	Yes	Let-7-5p only	TRUE
Zcchc3	2.74587	5.02763e-20	No	Yes	Let-7-5p only	TRUE
Dapk1	2.58445	2.49379e-24	No	Yes	Let-7-5p only	TRUE
Gramd1c	2.46567	0.000230129	No	Yes	Let-7-5p only	TRUE
Sox6	2.37246	5.9247e-05	No	Yes	Let-7-5p only	TRUE
Pbx1	2.36817	8.46747e-23	No	Yes	Let-7-5p only	TRUE
Dock9	2.33049	3.73385e-10	Yes	No	Lin28b only	TRUE
Col4a1	2.26555	1.4748e-07	No	Yes	Let-7-5p only	TRUE
Fras1	2.26501	0.0149173	Yes	Yes	Both	TRUE
Palm3	2.21267	0.012002	No	Yes	Let-7-5p only	TRUE
Sowaha	2.13031	0.0205703	No	Yes	Let-7-5p only	TRUE
Pik3ip1	2.12383	1.85319e-12	No	Yes	Let-7-5p only	TRUE
Alas1	2.10215	1.26135e-16	Yes	No	Lin28b only	TRUE
Apoa2	2.10005	0.0294413	Yes	No	Lin28b only	TRUE
Slc22a23	2.08585	0.000318514	No	Yes	Let-7-5p only	TRUE
Cacna1e	2.06526	0.00324743	No	Yes	Let-7-5p only	TRUE
Pcp4l1	2.04494	1.04349e-10	No	Yes	Let-7-5p only	TRUE
Sorbs3	2.02232	2.86455e-08	Yes	No	Lin28b only	TRUE
Rpp25	1.95517	0.0102103	Yes	No	Lin28b only	TRUE
Slc16a9	1.94474	0.00944226	No	Yes	Let-7-5p only	TRUE
Pard6b	1.87139	4.26696e-06	No	Yes	Let-7-5p only	TRUE
Ptpru	1.86711	9.65973e-14	No	Yes	Let-7-5p only	TRUE
Atp2b4	1.85821	5.66266e-14	No	Yes	Let-7-5p only	TRUE
Ikbke	1.85448	1.84069e-10	No	Yes	Let-7-5p only	TRUE
Plekha8	1.85181	5.652e-06	No	Yes	Let-7-5p only	TRUE
Lrig3	1.80427	6.99526e-06	No	Yes	Let-7-5p only	TRUE
Atp7b	1.77559	0.0054999	Yes	No	Lin28b only	TRUE
Fdps	1.76565	1.17492e-07	Yes	No	Lin28b only	TRUE
Cdk6	1.74741	2.34119e-06	No	Yes	Let-7-5p only	TRUE
Piga	1.73202	8.84332e-09	No	Yes	Let-7-5p only	TRUE
Myo10	1.71932	1.67914e-10	Yes	No	Lin28b only	TRUE
Clstn1	1.71891	1.09335e-07	Yes	No	Lin28b only	TRUE
Klhl23	1.70372	3.22885e-10	No	Yes	Let-7-5p only	TRUE
Scd2	1.69407	1.49409e-08	No	Yes	Let-7-5p only	TRUE
Myc	1.66014	2.75831e-10	Yes	No	Lin28b only	TRUE
Stab2	1.63692	0.00157632	No	Yes	Let-7-5p only	TRUE
Adamts14	1.62753	0.000162013	No	Yes	Let-7-5p only	TRUE
Otof	1.56659	0.000134185	No	Yes	Let-7-5p only	TRUE
Klhdc8b	1.56444	0.00167137	No	Yes	Let-7-5p only	TRUE
Ldhb	1.54469	1.0994e-06	Yes	No	Lin28b only	TRUE
Xkr7	1.51346	0.0450625	No	Yes	Let-7-5p only	TRUE
Lrp11	1.48509	0.000631746	No	Yes	Let-7-5p only	TRUE
Dalrd3	1.47978	6.01942e-10	Yes	No	Lin28b only	TRUE
Pkp2	1.47171	0.0454742	Yes	No	Lin28b only	TRUE
Ccnd1	1.46583	6.96278e-05	No	Yes	Let-7-5p only	TRUE
Heg1	1.38736	1.97549e-09	Yes	No	Lin28b only	TRUE
Mcfd2	1.37242	3.04023e-06	Yes	No	Lin28b only	TRUE
Rcn1	1.35566	1.88779e-07	No	Yes	Let-7-5p only	TRUE
Bsn	1.33309	8.11304e-06	No	Yes	Let-7-5p only	TRUE
Pnpla6	1.31817	2.31999e-06	Yes	No	Lin28b only	TRUE
Rnf217	1.30085	8.54501e-08	No	Yes	Let-7-5p only	TRUE
Zbtb10	1.29741	0.0279842	No	Yes	Let-7-5p only	TRUE
Ddost	1.25689	0.000545233	No	Yes	Let-7-5p only	TRUE
Fzd4	1.2538	0.00166415	No	Yes	Let-7-5p only	TRUE
Pdia5	1.22431	0.00163491	Yes	No	Lin28b only	TRUE
Srgap3	1.1921	1.54369e-06	No	Yes	Let-7-5p only	TRUE
Hyou1	1.17698	0.000277077	Yes	No	Lin28b only	TRUE
Tmx4	1.17645	8.67727e-07	No	Yes	Let-7-5p only	TRUE
Zfp697	1.15161	0.0180838	No	Yes	Let-7-5p only	TRUE
Slc45a4	1.13404	0.000268747	No	Yes	Let-7-5p only	TRUE
Nnt	1.1278	0.000155596	Yes	No	Lin28b only	TRUE
Apoe	1.12471	0.00521546	Yes	No	Lin28b only	TRUE
Taf15	1.09807	0.00685091	Yes	No	Lin28b only	TRUE
Lrfn4	1.09278	0.0140798	No	Yes	Let-7-5p only	TRUE
Ahcy	1.0881	0.00531081	Yes	No	Lin28b only	TRUE
Alg2	1.08533	0.000391175	Yes	No	Lin28b only	TRUE
Flnb	1.08251	0.000145292	Yes	No	Lin28b only	TRUE
Pla2g15	1.07229	0.00158886	No	Yes	Let-7-5p only	TRUE
Kdelr2	1.05045	0.00238231	Yes	No	Lin28b only	TRUE
Rps13	1.04463	0.00278261	Yes	No	Lin28b only	TRUE
Atxn1	1.04055	0.0290702	No	Yes	Let-7-5p only	TRUE
Eef2k	1.02123	0.00105711	No	Yes	Let-7-5p only	TRUE
Hic2	1.01819	0.0202707	No	Yes	Let-7-5p only	TRUE
Crtap	1.01214	0.00659416	No	Yes	Let-7-5p only	TRUE
Calr	1.00509	0.00197625	Yes	No	Lin28b only	TRUE
